# Complete loss of lipoprotein biosynthesis machinery in an obligate intracellular bacterium

**DOI:** 10.64898/2026.10.19.760145

**Authors:** George Winder, Owen Somhorst, Erika Castaneda Sastre, Jack A. Bryant, Jeanne Salje

## Abstract

*Orientia tsutsugamushi* is a cytoplasm-dwelling, obligate intracellular, diderm bacterium with an unusual cell envelope. It lacks lipopolysaccharide and possesses only a minimal peptidoglycan-like cell wall. Here, we report that *O. tsutsugamushi* also lacks the two acyltransferase components of the lipoprotein biosynthesis pathway (Lgt, Lnt) and the entire lipoprotein transport machinery (Lol system). *O. tsutsugamushi* encodes several proteins that are conserved as lipoproteins among other organisms, including Pal and components of the β-barrel assembly machine (BAM) complex, but these lack the canonical lipobox motif, consistent with the absence of lipidation pathways. Instead, we find that *O. tsutsugamushi* Pal compensates for the lack of lipidation by incorporating two predicted amphipathic helices, a feature not observed in Pal homologues from other organisms. These findings suggest that *O. tsutsugamushi* has compensated for a lack of lipoprotein assembly machinery through alternative mechanisms. We speculate on the possible evolutionary advantage of this highly unusual loss of the lipoprotein biosynthesis machinery in the context of an already minimal cell envelope.

**Importance:** Bacterial lipoproteins are nearly universal components of cell envelopes, essential for membrane stability, transport, and pathogenesis. We show that *Orientia tsutsugamushi*, an obligate intracellular bacterium and the cause of scrub typhus, has completely lost the canonical lipoprotein biosynthesis and transport machinery, including lgt, lnt, and the lol system. Despite this, *O. tsutsugamushi* retains several proteins that are normally lipoproteins in other bacteria, including Pal and components of the BAM complex. We demonstrate that Pal instead binds membranes via amphipathic helices, revealing a previously unrecognized mechanism for membrane association. This complete loss of lipoprotein biosynthesis in a diderm bacterium challenges the assumption that lipidation is essential for envelope function and suggests an extreme form of adaptation to a cytoplasmic, intracellular lifestyle. These findings redefine the minimal requirements for a functional bacterial outer membrane and illuminate the evolutionary flexibility of envelope biogenesis in host-adapted microbes.
