## Supplementary material for "Complete loss of lipoprotein biosynthesis machinery in an obligate intracellular bacterium": Supp. Table 1

### Sheet: Sheet1
Bacterium	Protein	Uniprot	BLAST	FoldSeek	Literature	Comments
Bacillus subtilis (1423)	Lgt	O34752	B1XDN4/O34752	P60955/O34752	Leskelä, S., Wahlström, E., Kontinen, V. P. & Sarvas, M. Lipid modification of prelipoproteins is dispensable for growth but essential for efficient protein secretion in Bacillus subtilis: characterization of the lgt gene. Molecular Microbiology 31, 1075–1085 (1999).1
Bacillus subtilis (1423)	LspA	Q45479	B1XBF2/Q45479	B7UI72/Q45479	Harwood, C. R. & Kikuchi, Y. The ins and outs of Bacillus proteases: activities, functions and commercial significance. FEMS Microbiol Rev 46, fuab046 (2021).
Mycoplasma genitalium (2097)	Lgt	P47332	Q1R7I5/P47332	B7NVX3/P47332	Rottem, S. Interaction of Mycoplasmas With Host Cells. Physiological Reviews 83, 417–432 (2003).
Mycoplasma genitalium (2097)	LspA	Q49401	Q0TLW4/Q49401	B7M0C3/Q49401
Borreliella burgdorferi (139)	Lgt	O51337	Q1R7I5/O51337	B7MZC7/O51337	Murphy, B. T. et al. Borrelia burgdorferi BB0346 is an Essential, Structurally Variant LolA Homolog that is Primarily Required for Homeostatic Localization of Periplasmic Lipoproteins. bioRxiv 2024.08.06.606844 (2024) doi:10.1101/2024.08.06.606844.
Borreliella burgdorferi (139)	LspA	B7J235	B1XBF2/B7J235	C4ZPV3/O51425	Murphy, B. T. et al. Borrelia burgdorferi BB0346 is an Essential, Structurally Variant LolA Homolog that is Primarily Required for Homeostatic Localization of Periplasmic Lipoproteins. bioRxiv 2024.08.06.606844 (2024) doi:10.1101/2024.08.06.606844.
Borreliella burgdorferi (139)	Lnt	O51253	P23930/O51253	Q8XBK2/O51253	Murphy, B. T. et al. Borrelia burgdorferi BB0346 is an Essential, Structurally Variant LolA Homolog that is Primarily Required for Homeostatic Localization of Periplasmic Lipoproteins. bioRxiv 2024.08.06.606844 (2024) doi:10.1101/2024.08.06.606844.
Borreliella burgdorferi (139)	LolA			P61318,C4ZTQ0/	Murphy, B. T. et al. Borrelia burgdorferi BB0346 is an Essential, Structurally Variant LolA Homolog that is Primarily Required for Homeostatic Localization of Periplasmic Lipoproteins. bioRxiv 2024.08.06.606844 (2024) doi:10.1101/2024.08.06.606844.
Borreliella burgdorferi (139)	LolB				Murphy, B. T. et al. Borrelia burgdorferi BB0346 is an Essential, Structurally Variant LolA Homolog that is Primarily Required for Homeostatic Localization of Periplasmic Lipoproteins. bioRxiv 2024.08.06.606844 (2024) doi:10.1101/2024.08.06.606844.	LolA is bifunctional in this organism and also possesses LolB activity. Therfore, LolB activity is present despite the absence of LolB protein.
Borreliella burgdorferi (139)	LolCE/F	Q84BW8, A0A7U8I634	P0ADC3/O51108 - P0ADC3,B7LG52/O51108	P75958/ - P75958/	Schulze, R. J. & Zückert, W. R. Borrelia burgdorferi lipoproteins are secreted to the outer surface by default. Molecular Microbiology 59, 1473–1484 (2006).
Borreliella burgdorferi (139)	LolD		B7UPD3/O51107	P75957/	Schulze, R. J. & Zückert, W. R. Borrelia burgdorferi lipoproteins are secreted to the outer surface by default. Molecular Microbiology 59, 1473–1484 (2006).
Borreliella burgdorferi (139)	BamA		Q1RG12/O51735	Q1RG12/	Dunn, J. P., Kenedy, M. R., Iqbal, H. & Akins, D. R. Characterization of the β-barrel assembly machine accessory lipoproteins from Borrelia burgdorferi. BMC Microbiol 15, 70 (2015).
Borreliella burgdorferi (139)	BamB			P77774/O51059	Dunn, J. P., Kenedy, M. R., Iqbal, H. & Akins, D. R. Characterization of the β-barrel assembly machine accessory lipoproteins from Borrelia burgdorferi. BMC Microbiol 15, 70 (2015).
Borreliella burgdorferi (139)	BamD				Dunn, J. P., Kenedy, M. R., Iqbal, H. & Akins, D. R. Characterization of the β-barrel assembly machine accessory lipoproteins from Borrelia burgdorferi. BMC Microbiol 15, 70 (2015).
Chlamydia trachomatis (813)	Lgt	O84254	Q1R7I5/O84254	A7ZQT4/O84254	Neff, L. et al. Molecular Characterization and Subcellular Localization of Macrophage Infectivity Potentiator, a Chlamydia trachomatis Lipoprotein. J Bacteriol 189, 4739–4748 (2007).
Chlamydia trachomatis (813)	LspA	B0B7X8	Q1RGH5/B0B7X8	A7ZHB6/B0B7X8	Neff, L. et al. Molecular Characterization and Subcellular Localization of Macrophage Infectivity Potentiator, a Chlamydia trachomatis Lipoprotein. J Bacteriol 189, 4739–4748 (2007).
Chlamydia trachomatis (813)	Lnt	O84539	A0A0H3EEV1/A0A0H2X1B4	P23930/O84539	Neff, L. et al. Molecular Characterization and Subcellular Localization of Macrophage Infectivity Potentiator, a Chlamydia trachomatis Lipoprotein. J Bacteriol 189, 4739–4748 (2007).
Chlamydia trachomatis (813)	LolCE/F		P75958,B7UPD2/A0A0H2X0F8 - P75958,B7UPD2/A0A0H2X0F8	P75958,P0ADC4/ - P75958,P0ADC4/		Comparisons from E. coli LolC and LolE to C. trachomatis both hit the same indivdual protein. This may be indicative of a LolF arangement in this organism in which the functions of LolC and LolE are fulfilled by a single distinct protein (LolF) capable of performing in either role within the complex.
Chlamydia trachomatis (813)	LolD		B7UPD3/A0A0H2X1I9	Q8X8E3/
Chlamydia trachomatis (813)	Pal	A0A0H3MDU9	P0A912/A0A0H2X2P6	P0A912/	Liu, X., Afrane, M., Clemmer, D. E., Zhong, G. & Nelson, D. E. Identification of Chlamydia trachomatis Outer Membrane Complex Proteins by Differential Proteomics. J Bacteriol 192, 2852–2860 (2010).
Chlamydia trachomatis (813)	BamA	Q9ZGN2	B1LGX9/O84244	B7UIM2/Q9ZGN2	Favaroni, A. & Hegemann, J. H. Chlamydia trachomatis Polymorphic Membrane Proteins (Pmps) Form Functional Homomeric and Heteromeric Oligomers. Front. Microbiol. 12, (2021).	We were unable to identify any of the auxillary Bam subunits BamB/C/D/E in this organism. Classicaly, BamD is considered an essential component of the Bam complex, and so our inability to identify a BamD homolog in this organism was very surprising and unexpected. Further work is needed to confirm whether C. trachomatis indeed lacks BamD, or if this reflects a limitation of our methodologies.
Caulobacter vibroides (155892)	Lgt	B8GZV6	B7LY84/B8GZV6	P60957/B8GZV6	Zik, J. J. et al. Caulobacter lipid A is conditionally dispensable in the absence of fur and in the presence of anionic sphingolipids. Cell Rep 39, 110888 (2022).
Caulobacter vibroides (155892)	LspA	Q9AAA6	Q1RGH5/Q9AAA6	B6HZ22/Q9AAA6	https://www.genebiosystems.com/en-gb/products/recombinant-caulobacter-crescentus-lipoprotein-signal-peptidaselspa?srsltid=AfmBOoorygwbOpJEn4MNy2m8-iwrzlsHok-iXac1KCbydwTlCQtRlsOa
Caulobacter vibroides (155892)	Lnt	Q9AC16	Q8FJY4/Q9AC16	P23930/Q9AC16	Zik, J. J. et al. Caulobacter lipid A is conditionally dispensable in the absence of fur and in the presence of anionic sphingolipids. Cell Rep 39, 110888 (2022).
Caulobacter vibroides (155892)	LolA			P61317/A0A258D0M9	Smith, H. C., May, K. L. & Grabowicz, M. Teasing apart the evolution of lipoprotein trafficking in gram-negative bacteria reveals a bifunctional LolA. Proc Natl Acad Sci U S A 120, e2218473120.
Caulobacter vibroides (155892)	LolB				Smith, H. C., May, K. L. & Grabowicz, M. Teasing apart the evolution of lipoprotein trafficking in gram-negative bacteria reveals a bifunctional LolA. Proc Natl Acad Sci U S A 120, e2218473120.	LolA is bifunctional in this organism and also possesses LolB activity. Therfore, LolB activity is present despite the absence of LolB protein.
Caulobacter vibroides (155892)	LolCE/F	A0A0H3C6Z9	B7LG52,P0ADC3/A0A0H3C9A2 - P75958/A0A0H3C9A2	P75958,P0ADC3/ - P75958/	Smith, H. C., May, K. L. & Grabowicz, M. Teasing apart the evolution of lipoprotein trafficking in gram-negative bacteria reveals a bifunctional LolA. Proc Natl Acad Sci U S A 120, e2218473120.	This organism exhibits a LolF arangement in which the functions of LolC and LolE are fulfilled by a single distinct protein (LolF) capable of performing in either role within the complex.
Caulobacter vibroides (155892)	LolD	A0A0H3C8B8	Q1RD37/Q9A6Z7	Q0TIV6/Q9A6Z7	Smith, H. C., May, K. L. & Grabowicz, M. Teasing apart the evolution of lipoprotein trafficking in gram-negative bacteria reveals a bifunctional LolA. Proc Natl Acad Sci U S A 120, e2218473120.
Caulobacter vibroides (155892)	Pal	A0A290MM77	A0A0H2YWX7/R0D3X2	P0A912/Q9A4I6	Yeh, Y.-C., Comolli, L. R., Downing, K. H., Shapiro, L. & McAdams, H. H. The Caulobacter Tol-Pal Complex Is Essential for Outer Membrane Integrity and the Positioning of a Polar Localization Factor. J Bacteriol 192, 4847–4858 (2010).
Caulobacter vibroides (155892)	BamA	A0A0H3C9L0	B1LGX9/Q9A711	B5Z0F6/	Ryan, K. R., Taylor, J. A. & Bowers, L. M. The BAM complex subunit BamE (SmpA) is required for membrane integrity, stalk growth and normal levels of outer membrane β-barrel proteins in Caulobacter crescentus. Microbiology (Reading) 156, 742–756 (2010).
Caulobacter vibroides (155892)	BamB	A0A0H3C8T6	A7ZPV5/A0A0H3C8T6	P77774/	Ryan, K. R., Taylor, J. A. & Bowers, L. M. The BAM complex subunit BamE (SmpA) is required for membrane integrity, stalk growth and normal levels of outer membrane β-barrel proteins in Caulobacter crescentus. Microbiology (Reading) 156, 742–756 (2010).
Caulobacter vibroides (155892)	BamD	Q9A6U9	P0AC02/Q9A6U9	P0AC02/Q9A6U9	Ryan, K. R., Taylor, J. A. & Bowers, L. M. The BAM complex subunit BamE (SmpA) is required for membrane integrity, stalk growth and normal levels of outer membrane β-barrel proteins in Caulobacter crescentus. Microbiology (Reading) 156, 742–756 (2010).
Caulobacter vibroides (155892)	BamE	A0A0H3C826		P0A938/Q9A8I8	Ryan, K. R., Taylor, J. A. & Bowers, L. M. The BAM complex subunit BamE (SmpA) is required for membrane integrity, stalk growth and normal levels of outer membrane β-barrel proteins in Caulobacter crescentus. Microbiology (Reading) 156, 742–756 (2010).
Wolbachia pipientis (955)	Lgt	A0A1E7QKA6	Q1R7I5/A0A1E7QKA6	A8A3W1/	Lipoprotein biosynthesis as a target for anti-Wolbachia treatment of filarial nematodes | Parasites & Vectors. https://link.springer.com/article/10.1186/1756-3305-3-99.
Wolbachia pipientis (955)	LspA	A0A6I6CKB3	Q1RGH5/A0A1E7QKV7	B1XBF2/	Lipoprotein biosynthesis as a target for anti-Wolbachia treatment of filarial nematodes | Parasites & Vectors. https://link.springer.com/article/10.1186/1756-3305-3-99.
Wolbachia pipientis (955)	LolCE/F		B7LG52,P0ADC3/A0A1E7QJG3 - B7LG52,P0ADC3/A0A1E7QJG3	P75958,P0ADC4/ - P75958,P0ADC4/		Comparisons from E. coli LolC and LolE to W. pipientis both hit the same indivdual protein. This may be indicative of a LolF arangement in this organism in which the functions of LolC and LolE are fulfilled by the same distinct protein (LolF) capable of performing in either role within the complex. This is a described feature of other Alphaproteobacteria such as Caulobacter or Rickettsia and so i…
Wolbachia pipientis (955)	LolD		P75957/A0A1E7QJP2
Wolbachia pipientis (955)	Pal		A0A0H2YWX7/A0A1E7QL10	P0A912/A0A1E7QL10	Turner, J. D. et al. Wolbachia Lipoprotein Stimulates Innate and Adaptive Immunity through Toll-like Receptors 2 and 6 to Induce Disease Manifestations of Filariasis. J Biol Chem 284, 22364–22378 (2009).
Wolbachia pipientis (955)	BamA	A0A6C1U7M9	Q1RG12/A0A1E7QKN3	B7UIM2/	Radousky, Y. A. et al. Distinct Wolbachia localization patterns in oocytes of diverse host species reveal multiple strategies of maternal transmission. Genetics 224, iyad038 (2023).
Wolbachia pipientis (955)	BamB		Q8XAA9/A0A1E7QJR2	P77774/A0A1E7QJR2		Some literature suggests that Wolbachia lacks lipoprotein auxillary Bam subunits. As a consequence, our identification here of a likely BamB homolog merits further investigation to assess whether this organism does indeed have this lipoprotein.
Wolbachia pipientis (955)	BamD	A0A6C1U314	P0AC02/A0A1E7QJ81	P0AC02/Q4QTM0		Some literature suggests that Wolbachia lacks lipoprotein auxillary Bam subunits. As a consequence, our identification here of a likely BamD homolog merits further investigation to assess whether this organism does indeed have this lipoprotein.
Rickettsia prowazekii (782)	Lgt	Q9ZE99	Q1R7I5/Q9ZE99	B7LF05/Q9ZE99	Rahman, M. S., Ceraul, S. M., Dreher-Lesnick, S. M., Beier, M. S. & Azad, A. F. The lspA Gene, Encoding the Type II Signal Peptidase of Rickettsia typhi: Transcriptional and Functional Analysis. J Bacteriol 189, 336–341 (2007).
Rickettsia prowazekii (782)	LspA	Q9ZDC4	Q1RGH5/Q9ZDC4	B5YYB9/Q9ZDC4	Rahman, M. S., Ceraul, S. M., Dreher-Lesnick, S. M., Beier, M. S. & Azad, A. F. The lspA Gene, Encoding the Type II Signal Peptidase of Rickettsia typhi: Transcriptional and Functional Analysis. J Bacteriol 189, 336–341 (2007).
Rickettsia prowazekii (782)	Lnt	Q9ZDG3	Q8XBK2/Q9ZDG3	Q8FJY4/Q9ZDG3
Rickettsia prowazekii (782)	LolA	D5AYF4		B1IWN2/Q9ZCA2	Helminiak, L., Mishra, S. & Keun Kim, H. Pathogenicity and virulence of Rickettsia. Virulence 13, 1752–1771.
Rickettsia prowazekii (782)	LolB			B1IWN2/Q9ZCA2	Helminiak, L., Mishra, S. & Keun Kim, H. Pathogenicity and virulence of Rickettsia. Virulence 13, 1752–1771.	Comparing E. coli LolA and LolB to this organism only identified a single, shared homolog. This may be indicative of a bifunctional LolA protein which has an additional LolB-like fold capable of providing LolB actvity. This is characterised in other bacteria, including the fellow Alphaproteobacterium Caulobacter vibrioides, and so it seems plausible to also be the case here.
Rickettsia prowazekii (782)	LolCE/F		B7LG52,P0ADC3/Q9ZCM5 - B7LG52,P0ADC3/Q9ZCM5	P75958,P0ADC3/ - P75958,P0ADC3/	Helminiak, L., Mishra, S. & Keun Kim, H. Pathogenicity and virulence of Rickettsia. Virulence 13, 1752–1771.	This organism exhibits a LolF arangement in which the functions of LolC and LolE are fulfilled by a single distinct protein (LolF) capable of performing in either role within the complex.
Rickettsia prowazekii (782)	LolD	Q9ZCM4	B7UPD3/Q9ZCM4	P75957/Q9ZCM4	Helminiak, L., Mishra, S. & Keun Kim, H. Pathogenicity and virulence of Rickettsia. Virulence 13, 1752–1771.
Rickettsia prowazekii (782)	Pal	Q9ZCH2	P0A912/Q9ZCH2	P0A912/	Schroeder, C. L. C. et al. Transcriptional profiling of Rickettsia prowazekii coding and non-coding transcripts during in vitro host-pathogen and vector-pathogen interactions. Ticks Tick Borne Dis 8, 827–836 (2017).
Rickettsia prowazekii (782)	BamA	Q9ZE03	Q1RG12/Q9ZE03	B7MP37/	Secretome of obligate intracellular Rickettsia | FEMS Microbiology Reviews | Oxford Academic. https://academic.oup.com/femsre/article/39/1/47/542315.
Rickettsia prowazekii (782)	BamB		A0A0H2Z1J4/Q9ZDU2	P77774/Q9ZDU2	Secretome of obligate intracellular Rickettsia | FEMS Microbiology Reviews | Oxford Academic. https://academic.oup.com/femsre/article/39/1/47/542315.
Rickettsia prowazekii (782)	BamC			P0A903/Q9ZDB2		This identification is based solely on structural homology and is not supported by seuence homology or prior literature. The FoldSeek result was strong - E. coli BamC hit one clear structural homolog in this organism - so we have desgnated it as present. However, further work should be conducted to conclude definitively if BamC is indeed present in this organism.
Rickettsia prowazekii (782)	BamD	Q9ZDY1	P0AC02/Q9ZDY1	P0AC03/Q9ZDY1	Secretome of obligate intracellular Rickettsia | FEMS Microbiology Reviews | Oxford Academic. https://academic.oup.com/femsre/article/39/1/47/542315.
Rickettsia prowazekii (782)	BamE		P0A937/ Q9ZCG9	P0A938/	Secretome of obligate intracellular Rickettsia | FEMS Microbiology Reviews | Oxford Academic. https://academic.oup.com/femsre/article/39/1/47/542315.
Orientia tsutsugamushi (784)	LspA	A5CFG7	Q1RGH5/A5CFG7	B7M0C3/B3CS08	https://www.genebiosystems.com/en-gb/products/recombinant-orientia-tsutsugamushi-lipoprotein-signal-peptidaselspa-1?srsltid=AfmBOoqaNx1Jhosaqt4DpPjY_k7gBgXWPU8Y5gkszwD33S3iQLNdXh_3
Orientia tsutsugamushi (784)	Pal	A5CF55	P0A912/A0A2U3QS82	P0A912/A0A3G1TX24	Shah, S. et al. Exploring OmpA of Orientia tsutsugamushi to design novel multi-epitope vaccine against scrub typhus: an immunoinformatics approach. Mol Divers https://doi.org/10.1007/s11030-025-11236-0 (2025) doi:10.1007/s11030-025-11236-0.
Orientia tsutsugamushi (784)	BamA	A0A2U3QU77	Q1RG12/A0A2U3QU77	Q1RG12/A5CCQ9
Orientia tsutsugamushi (784)	BamB	A0A2U3R4M9	P77774/A0A2U3R4M9	P77774/
Orientia tsutsugamushi (784)	BamD	A0A2U3RPW3	P0AC02/A5CFG8	P0AC02/
Orientia tsutsugamushi (784)	BamE		A0A0H3C826/A5CCS4	Q9A8I8/
